# Thyroid hormones deficiency impairs male germ cell development: a cross talk between hypothalamic-pituitary-thyroid, and - gonadal axes in zebrafish

**DOI:** 10.1101/2022.01.30.478377

**Authors:** Maira S Rodrigues, Aldo Tovo-Neto, Ivana F da Rosa, Lucas B Doretto, Hamideh P Fallah, Hamid R Habibi, Rafael H Nóbrega

**Affiliations:** Aquaculture Program (CAUNESP), São Paulo State University (UNESP), 14884-900, Jaboticabal, São Paulo, Brazil; Reproductive and Molecular Biology Group, Department of Structural and Functional Biology, Institute of Biosciences, São Paulo State University (UNESP), 18618-970, Botucatu, São Paulo, Brazil; Department of Biological Sciences, University of Calgary, 500 University Drive NW, Calgary, Alberta, T2N 1N4, Canada

**Keywords:** hypothyroidism, methimazole, thyroid hormones, spermatogenesis, zebrafish

## Abstract

In vertebrates, thyroid hormones, including thyroxine (T4) and triiodothyronine (T3), are critical players in controlling different physiological processes such as development, growth, metabolism among others. There is evidence in mammals that thyroid hormones are also an important component of the hormonal system that controls reproduction, although studies in fish remain poorly investigated. Here we tested this hypothesis by investigating the effects of methimazole-induced hypothyroidism on the testicular function in adult *D. rerio*. Treatment of fish with methimazole, *in vivo*, significantly affected the progression of zebrafish spermatogenesis by inducing the accumulation of pre-meiotic cells, delaying cell differentiation and meiosis, as well as reducing the number of spermatozoa. The observed impairment of spermatogenesis by methimazole was correlated with significant changes in transcript levels for several genes involved in the control of reproduction. Using an *in vitro* approach, we also demonstrated that in addition to affecting the components of the brain-pituitary-peripheral axis, T3 also exerts direct action at the level of the testis. These results support the hypothesis that thyroid hormones are an essential component of multifactorial control of reproduction and testicular function in zebrafish and possibly other vertebrates.
