## Supplementary material for "Thyroid hormones deficiency impairs male germ cell development: a cross talk between hypothalamic-pituitary-thyroid, and - gonadal axes in zebrafish": Table 01

### Sheet: Plan1
Target name Testis	Primers sequence (5’ - 3’)		Access (NCBI)
β-actin	AGACATCAGGGAGTGATGGT	FW	BC045846
	CAATACCGTGTCAATGGGG	RV
cyp17a1	GGGAGGCCACGGACTGTTA	FW	NM_212806.3
	CCATGTGGAACTGTAGTCAGCAA	RV
amh	CTCTGACCTTGATGAGCCTCATTT	FW	NM_001007779.1
	TGCAAAAGTTCTTAAGGGACATCC	RV
insl3	TCGCATCGTGTGGGAGTTT	FW	NM_001115053.2
	TGCACAACGAGGTCTCTATCCA	RV
igf3	TGTGCGGAGACAGAGGCTTT	FW	HQ241070.1
	CGCCGCACTTTCTTGGATT	RV
thrα	CTGCTGTGATTGGATGCTGGAT	FW	NM_205625
	GCTCTTGTCGGATGTGCTGTT	RV
thrβ	ATCGACCAGAGCCCACACA	FW	NM_131340.1
	TAGGTGCCGATCCAATGTCTT	RV
fshr	GAGGATTCCCAGTAATGCTTTCCT	FW	NM_001001812.1
	TCTATCTCACGAATCCCGTTCTTC	RV
cx43	CTACAGGGCTCTCCACTCTTTACTTCT	FW	NC_007131.7
	CGCACTCCAGTCACCCATCT	RV
nanos2	AGAGACTGCGCAGATTTACC	FW	NC_007116.7
	AGCATAACGGACACACGTAG	RV
dazl	AGTGCAGACTTTGCTAACCCTTATGTA	FW	NC_007130.7
	GTCCACTGCTCCAAGTTGCTCT	RV
shippo1	GATGCCTGGAGACATGACCAA	FW	NC_007129.7
	CAAAGGAGAAGCTGGGAGCTTT	RV
sypc3l	TGGAGCTTCGGAAGGAAATG	FW	NC_007118.7
	CAGAACAGCATGGACTGAAGA	RV
gsdf	CATCTGCGGGAGTCATTGAAA	FW	NC_007132.7
	CAGAGTCCTCCGGCAAGCT	RV
gnrh2	TCAGGATTACCAACACCGGG	FW	NM_181439.4
	CAGACCAGCACCATCACTTCA	RV
gnrh3	AACACAGCAGTTTTAGCATGGAG	FW	NM_182887.2
	TATGACCAGTGCTGGCAAAGA	RV
gnih	AAGAAAGGACTCAAGTCCACGA	FW	GU290218.1
	GGGCTTTGTTAGTCTAAAGCTGTG	RV
crf	CACCGCCGTATGAATGTAGA	FW	NM_001007379.1
	GAAGTACTCCTCCCCCAAGC	RV
lhb	GCAGAGACACTTACAACAGCC	RV	AY714132.1
	AAAACCAAGCTCTGAGCAGCC	FW
fshb	CAGATGAGGATGCGTGTGC	RV	NM_205624.1
	ACCCCTGCAGGACAGCC	FW
tsh	GCAGATCCTCACTTCACCTACC	RV	NM_001145763.2
	GCACAGGTTTGGAGCATCTCA	FW

### Sheet: Plan1 (2)
Target name	Primers sequence (5’ - 3’)		Access (NCBI)
β-actin	AGACATCAGGGAGTGATGGT	FW	BC045846
	CAATACCGTGTCAATGGGG	RV
thrα	CTGCTGTGATTGGATGCTGGAT	FW	NM_205625
	GCTCTTGTCGGATGTGCTGTT	RV
thrβ	ATCGACCAGAGCCCACACA	FW	NM_131340.1
	TAGGTGCCGATCCAATGTCTT	RV
fshr	GAGGATTCCCAGTAATGCTTTCCT	FW	NM_001001812.1
	TCTATCTCACGAATCCCGTTCTTC	RV
cyp17a1	GGGAGGCCACGGACTGTTA	FW	NM_212806.3
	CCATGTGGAACTGTAGTCAGCAA	RV
insl3	TCGCATCGTGTGGGAGTTT	FW	NM_001115053.2
	TGCACAACGAGGTCTCTATCCA	RV
cx43	CTACAGGGCTCTCCACTCTTTACTTCT	FW	NC_007131.7
	CGCACTCCAGTCACCCATCT	RV
igf3	TGTGCGGAGACAGAGGCTTT	FW	HQ241070.1
	CGCCGCACTTTCTTGGATT	RV
amh	CTCTGACCTTGATGAGCCTCATTT	FW	NM_001007779.1
	TGCAAAAGTTCTTAAGGGACATCC	RV
gsdf	CATCTGCGGGAGTCATTGAAA	FW	NC_007132.7
	CAGAGTCCTCCGGCAAGCT	RV
nanos2	AGAGACTGCGCAGATTTACC	FW	NC_007116.7
	AGCATAACGGACACACGTAG	RV
dazl	AGTGCAGACTTTGCTAACCCTTATGTA	FW	NC_007130.7
	GTCCACTGCTCCAAGTTGCTCT	RV
sycp3l	TGGAGCTTCGGAAGGAAATG	FW	NC_007118.7
	CAGAACAGCATGGACTGAAGA	RV
odf3a	GATGCCTGGAGACATGACCAA	FW	NC_007129.7
	CAAAGGAGAAGCTGGGAGCTTT	RV
3β-HSD	GCAACTCTGGTTTTCCACACTG	FW	NC_007114.7
	CAGCAGGAGCCGTGTAGCTT	RV
gnrh2	TCAGGATTACCAACACCGGG	FW	NM_181439.4
	CAGACCAGCACCATCACTTCA	RV
gnrh3	AACACAGCAGTTTTAGCATGGAG	FW	NM_182887.2
	TATGACCAGTGCTGGCAAAGA	RV
gnih	AAGAAAGGACTCAAGTCCACGA	FW	GU290218.1
	GGGCTTTGTTAGTCTAAAGCTGTG	RV
crf	CACCGCCGTATGAATGTAGA	FW	NM_001007379.1
	GAAGTACTCCTCCCCCAAGC	RV
lhb	GCAGAGACACTTACAACAGCC	RV	AY714132.1
	AAAACCAAGCTCTGAGCAGCC	FW
fshb	CAGATGAGGATGCGTGTGC	RV	NM_205624.1
	ACCCCTGCAGGACAGCC	FW
tsh	GCAGATCCTCACTTCACCTACC	RV	NM_001145763.2
	GCACAGGTTTGGAGCATCTCA	FW

### Sheet: Planilha1
	Target name Brain	Primers sequence (5’ - 3’)		Access (NCBI)
	b-actin	AGACATCAGGGAGTGATGGT	FW	BC045846
		CAATACCGTGTCAATGGGG	RV
	gnrh2	TCAGGATTACCAACACCGGG	FW	NM_181439.4
		CAGACCAGCACCATCACTTCA	RV
	gnrh3	AACACAGCAGTTTTAGCATGGAG	FW	NM_182887.2
		TATGACCAGTGCTGGCAAAGA	RV
	gnih	AAGAAAGGACTCAAGTCCACGA	FW	GU290218.1
		GGGCTTTGTTAGTCTAAAGCTGTG	RV
	crf	CACCGCCGTATGAATGTAGA	FW	NM_001007379.1
		GAAGTACTCCTCCCCCAAGC	RV
	lhb	GCAGAGACACTTACAACAGCC	RV	AY714132.1
		AAAACCAAGCTCTGAGCAGCC	FW
	fshb	CAGATGAGGATGCGTGTGC	RV	NM_205624.1
		ACCCCTGCAGGACAGCC	FW
	tsh	GCAGATCCTCACTTCACCTACC	RV	NM_001145763.2
		GCACAGGTTTGGAGCATCTCA	FW
